# Targeting of the dosage-compensated male X-chromosome during early *Drosophila* development

**DOI:** 10.1101/671073

**Authors:** LE Rieder, WT Jordan, EN Larschan

## Abstract

The essential process of dosage compensation, which corrects for the imbalance in X-linked gene expression between XX females and XY males, represents a key model for how genes are targeted for coordinated regulation. However, the mechanism by which dosage compensation complexes identify the X-chromosome during early development remained unknown because of the difficulty of sexing embryos prior to zygotic transcription. We used meiotic drive to sex *Drosophila* embryos prior to zygotic transcription and ChIP-seq to measure dynamics of dosage compensation factor targeting. The *Drosophila* Male-Specific Lethal dosage compensation complex (MSLc) requires the ubiquitous zinc-finger protein Chromatin-Linked Adaptor for MSL Proteins (CLAMP) to identify the X-chromosome. We observe a multi-stage process in which MSLc first identifies CLAMP binding sites throughout the genome followed by concentration at the strongest X-linked MSLc sites. We provide insight into the dynamic mechanism by which a large transcription complex identifies its binding sites during early development.
