## Supplemental Table 1 for "Targeting of the dosage-compensated male X-chromosome during early *Drosophila* development"

### Sheet: Sheet1
Sex	Nuclear cycle	IP	replicate	TotalReads	DistinctReads	OneRead	TwoRead	NRF	PBC1	PBC2	Percent aligned
F	11	CLAMP	1	16618000	10655180	6735414	2586233	0.641183	0.632126	2.60433	70.53
F	11	IgG	1	834731	399387	186227	95515	0.478462	0.466282	1.94972	5.88
F	11	Input	1	21880476	15867496	11455903	3304102	0.72519	0.721973	3.46718	92.17
F	11	H4K16ac	NA	76339196	16267211	6351026	2036418	0.213091	0.390419	3.11872	84.17
M	11	CLAMP	1	4247118	3040918	2150719	657241	0.715996	0.70726	3.27235	56.51
M	11	MSL3	1	2089322	883535	353870	204146	0.422881	0.400516	1.73342	21.27
M	11	IgG	1	3895241	1675072	683068	392731	0.43003	0.407784	1.73928	30.14
M	11	Input	1	5020684	3601455	2572178	759887	0.717324	0.714205	3.38495	81.17
M	11	H4K16ac	NA	31597126	5602466	2087990	660644	0.177309	0.372691	3.16054	61.66
F	12	CLAMP	1	5409127	3483569	2171916	879805	0.644017	0.623474	2.46863	55.3
F	12	IgG	1	2157558	1271294	714545	338012	0.589228	0.562061	2.11396	23.44
F	12	Input	1	10916368	8077794	5935822	1652758	0.739971	0.734832	3.59146	89.34
F	12	CLAMP	2	13601456	1676487	420627	117075	0.123258	0.250898	3.5928	41.05
F	12	IgG	2	8097950	1343794	310617	109807	0.165942	0.231149	2.82875	36.33
F	12	Input	2	6636535	5150856	3996809	930346	0.776136	0.77595	4.29605	90.19
F	12	H4K16ac	NA	53119085	21384812	9978033	4027049	0.402582	0.466594	2.47775	89.54
M	12	CLAMP	1	2811068	2508236	2241607	240699	0.892272	0.893699	9.31291	77.86
M	12	MSL3	1	2126771	1616156	1218420	311835	0.759911	0.7539	3.90726	51.8
M	12	IgG	1	2199890	1752799	1389378	297266	0.796767	0.792662	4.67385	54.08
M	12	Input	1	2699703	2426161	2195471	208866	0.898677	0.904916	10.5114	90.01
M	12	CLAMP	2	8653107	7163828	5950503	1017686	0.827891	0.830632	5.84709	84.15
M	12	MSL3	2	3952160	3185809	2569923	504516	0.806093	0.806678	5.09384	73.19
M	12	IgG	2	4189426	3385401	2734253	539623	0.808082	0.80766	5.06697	73.52
M	12	Input	2	5498634	4880507	4363127	464137	0.887585	0.893991	9.40052	92.01
M	12	H4K16ac	NA	123529838	31009409	12316813	4426175	0.251028	0.397196	2.78272	88.88
F	13	CLAMP	1	4402804	3666310	3052550	519634	0.832722	0.832595	5.87442	55.26
F	13	IgG	1	2610073	1625335	972860	421318	0.622716	0.59856	2.30909	29.5
F	13	Input	1	10433615	8890525	7615731	1107692	0.852104	0.856612	6.87531	92.42
F	13	CLAMP	2	17525836	9180244	4521680	2502087	0.523812	0.492545	1.80716	84.2
F	13	IgG	2	15593534	5528590	1743516	1204365	0.354544	0.315364	1.44766	71.39
F	13	Input	2	5361182	3135696	1767269	848363	0.584889	0.563597	2.08315	89.68
M	13	CLAMP	1	17849206	8105506	3411134	2078597	0.45411	0.420842	1.64108	73.84
M	13	MSL3	1	3022540	1498484	708388	382406	0.49577	0.472736	1.85245	12.08
M	13	IgG	1	18257034	4187255	1102744	552506	0.22935	0.263357	1.99589	59.78
M	13	Input	1	17632500	8555357	3933087	2232779	0.485204	0.459722	1.76152	90.13
M	13	CLAMP	2	13757510	8842152	5583809	2151529	0.642715	0.631499	2.59527	84.64
M	13	MSL3	2	38826481	3044828	976392	228190	0.078421	0.320672	4.27886	49.04
M	13	IgG	2	13632175	5382944	2003575	1218280	0.394871	0.372208	1.64459	70.17
M	13	Input	2	13214470	10316093	8072577	1807672	0.780666	0.782523	4.46573	93.17
F	14	CLAMP	1	6801486	3833207	2068989	1008138	0.563584	0.539754	2.05229	42.61
F	14	IgG	1	3032561	1324659	543916	318347	0.436812	0.410608	1.70856	17.42
F	14	Input	1	20849127	4505068	1202566	468276	0.216079	0.266936	2.56807	79.03
F	14	CLAMP	2	5888149	4810484	3933808	734069	0.816977	0.817757	5.35891	85.31
F	14	IgG	2	9828881	4401184	1834890	1106551	0.447781	0.416908	1.65821	64.98
F	14	Input	2	6573553	5923696	5392959	483332	0.901141	0.910404	11.1579	92.74
M	14	CLAMP	1	12677077	2829196	978128	275849	0.223174	0.345726	3.54588	31.48
M	14	MSL3	1	23922431	9489749	3763798	2042013	0.396688	0.396617	1.84318	62
M	14	IgG	1	4877815	3612895	2662917	719915	0.740679	0.737059	3.69893	65.51
M	14	Input	1	9193031	8096101	7206750	792572	0.880678	0.890151	9.09286	91.93
M	14	CLAMP	2	3805746	1103301	308119	182670	0.289904	0.27927	1.68675	32.23
M	14	MSL3	2	3176625	676952	173407	73894	0.213104	0.256158	2.3467	19.3
M	14	IgG	2	4760250	1370288	372323	227151	0.287861	0.271711	1.6391	38.97
M	14	Input	2	7233323	2464458	790007	500289	0.340709	0.32056	1.5791	81.53
F	>3 hrs	Input	NA	2327524	570887	277376	61543	0.245277	0.485868	4.50703	22.92
F	>3 hrs	IgG	NA	31570889	7882306	3180428	1039083	0.24967	0.40349	3.0608	63.66
F	>3 hrs	CLAMP	NA	41126058	22807176	13671754	4808354	0.554568	0.59945	2.84333	89
F	>3 hrs	MSL3	NA	32261892	5391634	2065976	671448	0.167121	0.383182	3.0769	43.6
F	>3 hrs	H4K16ac	NA	37609951	29797667	23904794	4494492	0.792281	0.802237	5.31869	92.84
M	>3 hrs	IgG	NA	21402508	3309039	1236871	384664	0.15461	0.373786	3.21546	44.07
M	>3 hrs	CLAMP	NA	82133875	22594812	9825710	3512760	0.275097	0.434866	2.79715	86.87
M	>3 hrs	MSL3	NA	20557062	3472202	1463739	412265	0.168906	0.421559	3.55048	31.13
M	>3 hrs	H4K16ac	NA	76196258	48058421	31547373	9837916	0.630719	0.656438	3.20671	93.01
M	>3 hrs	input	NA	1288286	358646	219458	31039	0.27839	0.611907	7.0704	24.98
F	13-14	H4K16ac	NA	59188157	38536902	25787549	7888694	0.651091	0.669165	3.26892	92.91
M	13-14	H4K16ac	NA	13458759	2785177	1280077	313350	0.206942	0.459603	4.08514	45.8
F	14+	H4K16ac	NA	42919879	22883406	12899294	4914249	0.533166	0.563696	2.62488	91.72
M	14+	H4K16ac	NA	86526732	33320182	15330957	6212387	0.385085	0.46011	2.4678	91.72
